# Expanding canonical cortical cell type markers in the era of single-cell transcriptomics

**DOI:** 10.1101/2025.08.26.672469

**Authors:** Dennis M Joshy, Soojin V Yi

**Affiliations:** Department of Mechanical Engineering, University of California, Santa Barbara, 93106, USA; Neuroscience Research Institute, University of California, Santa Barbara, 93106, USA; Ecology, Evolution, and Marine Biology, University of California, Santa Barbara, 93106, USA; Molecular, Cellular and Developmental Biology, University of California, Santa Barbara, 93106, USA

**Keywords:** scRNA-Seq, cell type markers, human cortex, sublayer specific markers

## Abstract

Cell type markers have been instrumental to physiological and molecular investigation of the human brain and remain essential for annotating cell type clusters in single-cell expression data and for targeted validation studies. However, expression of canonical markers in the target cell type (which we termed as the expression ‘fidelity’) as well as expression in unrelated cell types (which we termed as the ‘background expression’) across cortical regions remains poorly characterized. Using nearly 500,000 high-quality single-nucleus profiles from 19 studies, we quantified marker fidelity, revealing substantial regional variability. We developed a statistical framework that aggregates annotated barcodes into pseudo-bulk profiles, applied rigorous performance metrics, and identified markers with improved fidelity, reduced background, and consistent expression across regions. This approach extended the canonical marker set for six major brain cell types and yielded superior subtype-specific markers. The resulting marker lists, and a user-friendly analysis interface, provide a valuable resource for cell type annotation and validation in neurological research.
