## Supplementary Table S1 for "Expanding canonical cortical cell type markers in the era of single-cell transcriptomics"

### Sheet: Sheet1
ID	Author name	ID	Region (s)	Region name	Cell Count (post ambient RNA + QC)	Samples	Raw count/CellBender	Source (link)	Source downloaded	Paper	Type	Metadata sources
1	Bakken et. al.	M1	M1	Motor Cortex	66172	2	NO	source	YES	Comparative cellular analysis of motor cortex in human, marmoset and mouse	snRNASeq	Age/Sex: https://www.nature.com/articles/s41586-021-03465-8/tables/1, https://idk-etl-prod-download-bucket.s3.amazonaws.com/aibs_human_m1_10x/metadata.csv
2	Brenner et. al.	PFCA	PFC	Prefrontal Cortex	9472	4	YES	source	YES	Single cell transcriptome profiling of the human alcohol-dependent brain	snRNASeq	https://pmc.ncbi.nlm.nih.gov/articles/instance/7206851/bin/hmg-2019-twb-00737_brenner_supplementary_data_ddaa038.docx
5	Lake et. al.	LFC	FC	Frontal Cortex	2867	4	NO	source	YES	Integrative single-cell analysis of transcriptional and epigenetic states in the human adult brain	snDrop-Seq	source
6	Lake et. al.	LV1	VIS	Visual Cortex	12364	5	NO	source	YES	Integrative single-cell analysis of transcriptional and epigenetic states in the human adult brain	snDrop-Seq
7	Khrameeva et. al.	ACCK	ACC	Cingulate Anterior Cortex	2411	4	NO	source	YES	Single-cell-resolution transcriptome map of human, chimpanzee, bonobo, and macaque brains	snRNASeq
8	Velmeshev et. al.	ACCV	ACC	Cingulate Anterior Cortex	4849	9	NO	source	YES	Single-cell genomics identifies cell type–specific molecular changes in autism	snRNASeq
9	Velmeshev et. al.	PFCV	PFC	Prefrontal Cortex	21956	10	NO	source	YES	Single-cell genomics identifies cell type–specific molecular changes in autism	snRNASeq
10	Yang et. al.	MFC	MFC	Medial Frontal Cortex	7971	7	YES	source	YES	Dysregulation of brain and choroid plexus cell types in severe COVID-19	snRNASeq
11	Jorstad et. al.	MTGC	MTG	Middle Temporal Gyrus	134565	7	NO	source	YES	Comparative transcriptomics reveals human-specific cortical features	snRNASeq
12	Caglayan et. al.	PCC	PCC	Posterior Cingulate Cortex	38570	4	YES	source	YES	Molecular features driving cellular and regulatory complexity of human brain evolution	snRNASeq
13	Kanton et. al.	PFCK	PFC	Prefrontal Cortex	9158		NO	source	YES	Organoid single-cell genomic atlas uncovers human-specific features of brain development	snRNASeq
14	Ma et. al.	dlPFC	dlPFC	Dorsolateral Prefrontal Cortex	151065	4	YES	source	YES	Molecular and cellular evolution of the primate dorsolateral prefrontal cortex	snRNASeq
15	Multiple Cortical Regions	Mul		anterior cingulate cortex (ACC; also known as the ventral division of medial prefrontal cortex, A24), primary visual cortex (V1C), primary motor cortex (M1C), primary somatosensory cortex (S1C) and primary auditory cortex (A1C)	26977	2	NO	source	YES	NA		source
					488397
