## Supplementary Table S2 for "Expanding canonical cortical cell type markers in the era of single-cell transcriptomics"

### Sheet: A - preQC
	Astro	Excite	Inhibit	Micro	Oligo	OPC
A1C	187	4038	1690	130	316	97
ACCK	1353	1678	2718	354	350	327
ACCV	1702	5138	3748	502	3711	1829
CgG	262	3281	1936	106	189	155
dlPFC	23359	45559	24726	7556	45918	9302
FC	737	4771	2337	187	1758	433
M1	568	48536	23992	108	2942	283
M1lm	133	1993	787	47	195	46
M1ul	58	1601	793	37	219	30
MFC	1942	2482	1711	444	5348	677
MTGC	3047	95660	45603	1263	7876	2392
PCC	1494	23524	9533	1270	4239	1514
PFCA	1915	5558	1326	770	1736	686
PFCK	5839	24956	9606	317	3233	675
PFCV	2942	8195	4336	1320	5892	2954
S1lm	55	1743	647	64	119	46
S1ul	60	1877	836	64	118	41
V1C	59	6372	977	56	273	103
VIS	1233	9976	4471	400	2420	644

### Sheet: B - postQC
	Astro	Excite	Inhibit	Micro	Oligo	OPC
A1C	132	3633	1455	74	233	81	5608
ACCK	85	1341	969	4	4	8	2411
ACCV	0	3357	1492	0	0	0	4849
CgG	176	3176	1869	85	70	82	5458
dlPFC	23277	44352	21390	7118	45655	9273	151065
FC	61	1955	764	12	44	31	2867
M1	1	44870	21257	0	44	0	66172
M1lm	71	1678	637	26	117	36	2565
M1ul	53	1524	737	35	199	23	2571
MFC	1224	1829	990	201	3247	480	7971
MTGC	1245	89518	42168	66	282	1286	134565
PCC	1182	23348	9379	734	2624	1303	38570
PFCA	1772	3703	1137	672	1561	627	9472
PFCK	367	7126	1486	48	84	47	9158
PFCV	2274	7299	4038	810	4895	2640	21956
S1lm	49	1708	620	61	105	43	2586
S1ul	39	1650	712	45	82	32	2560
V1C	28	4785	712	30	64	10	5629
VIS	618	7649	2918	95	858	226	12364
							488397
