## Supplementary Table S3 for "Expanding canonical cortical cell type markers in the era of single-cell transcriptomics"

### Sheet: cluster_wise_mean_and_sd_canoni
	Gene	Region averaged cluster wise expression (VST)	SD	Cell Type	Hodge et. al.	Lake et. al.	Brenner et. al.	Khrameeva et. al.	Yang et. al.	Velmeshev et. al.	Bakken et. al.
1	ALDH1L1	10.421	1.181	Astrocyte			X
2	AQP4	11.803	0.891	Astrocyte	X						X
3	GFAP	10.988	1.44	Astrocyte			X			X
4	GJA1	11.448	1.084	Astrocyte				X
5	SLC1A2	15.555	0.988	Astrocyte		X	X		X	X
6	SLC4A4	12.924	1.145	Astrocyte		X	X
7	CAMK2A	10.829	1.247	Excitatory Neuron			X
8	SLC17A7	10.463	1.285	Excitatory Neuron	X	X	X	X			X
9	SATB2	11.024	1.067	Excitatory Neuron		X	X	X		X	X
10	GAD1	11.912	1.07	Inhibitory Neuron	X	X	X	X		X	X
11	GAD2	11.342	1.127	Inhibitory Neuron			X	X		X	X
12	AIF1	8.22	3.45	Microglia				X
13	APBB1IP	13.376	1.169	Microglia		X	X				X
14	CSF1R	12.245	0.895	Microglia			X
15	CX3CR1	11.612	2.416	Microglia				X
16	DOCK8	13.458	1.229	Microglia					X
17	P2RY12	12.448	1.411	Microglia			X
18	PTPRC	11.792	1.239	Microglia				X		X
19	TYROBP	9.737	1.71	Microglia	X
20	MBP	13.919	0.477	Oligodendrocyte			X	X
21	MOBP	11.563	3.557	Oligodendrocyte		X	X	X			X
22	MOG	10.707	2.418	Oligodendrocyte				X
23	OPALIN	10.924	0.848	Oligodendrocyte	X
24	PLP1	13.559	3.531	Oligodendrocyte			X			X	X
25	ST18	13.047	3.253	Oligodendrocyte					X
26	CSPG4	9.485	1.356	OPC				X
27	PCDH15	14.669	1.034	OPC		X	X
28	PDGFRA	11.131	1.392	OPC	X		X	X		X	X
29	VCAN	13.263	1.165	OPC			X		X
