## Supplementary Table S4 for "Expanding canonical cortical cell type markers in the era of single-cell transcriptomics"

### Sheet: TPRFPR
	sd_fid	sd_bg	mean_fid	mean_bg	Cell
ALDH1L1	26.4026	1.24692	48.5345	1.60617	Astro
AQP4	24.6475	5.1282	66.3394	5.39468	Astro
GFAP	21.4002	0.604879	44.6052	0.772276	Astro
GJA1	25.1685	0.261402	61.0662	0.257568	Astro
SLC1A2	2.93006	18.8108	97.6933	23.3355	Astro
SLC4A4	21.2139	14.505	83.5386	24.458	Astro
CAMK2A	17.2025	14.3952	79.6063	16.8698	Excite
SLC17A7	17.2235	1.29818	74.8635	1.36416	Excite
GAD1	16.0215	2.28681	84.2509	2.30797	Inhibit
GAD2	17.1885	0.557025	70.5674	0.512906	Inhibit
AIF1	22.6338	0.115512	29.7482	0.118023	Micro
APBB1IP	34.7408	0.927761	76.3968	1.05153	Micro
CSF1R	31.7842	1.55779	68.4022	1.48415	Micro
CX3CR1	34.1102	0.141482	62.9917	0.188914	Micro
DOCK8	36.2853	1.47296	75.218	1.53154	Micro
P2RY12	33.3476	2.65959	63.9075	3.20436	Micro
PTPRC	29.8353	2.40892	55.0595	2.14884	Micro
TYROBP	20.6809	0.0943274	35.9768	0.140759	Micro
HLA-DRA	17.2745	0.0687858	20.427	0.0810124	Micro
MBP	25.2468	17.0625	87.3353	17.62	Oligo
MOBP	35.2213	5.58487	72.7821	5.01285	Oligo
MOG	38.4823	0.816078	57.8785	0.598644	Oligo
OPALIN	27.065	0.266595	50.4285	0.322053	Oligo
PLP1	30.2118	3.54637	85.9606	2.80453	Oligo
ST18	39.1338	1.35138	76.6578	1.33101	Oligo
CSPG4	21.9588	1.97328	35.0111	1.72847	OPC
PCDH15	27.7394	9.16891	87.3749	16.0163	OPC
PDGFRA	33.8712	2.08679	66.8135	2.32874	OPC
VCAN	17.0062	2.03328	86.2788	3.67108	OPC

### Sheet: Cell type average
	Cell	cell_wise_fig	cell_wise_bg
1	Astro	66.9629	9.30403
2	Excite	77.2349	9.11699
3	Inhibit	77.4091	1.41044
4	Micro	54.2364	1.10546
5	OPC	68.8696	5.93614
6	Oligo	71.8405	4.61485
