## Supplementary Table S5 for "Expanding canonical cortical cell type markers in the era of single-cell transcriptomics"

### Sheet: Sheet1
study	mean_canonical	mean_putative	SD_canonical	SD_putative	canonical_accuracy	canonical_macro_F1	putative_accuracy	putative_macro_F1
A1C	0.325858	0.261437	0.161662	0.103564	0.991619	0.992552	0.99679	0.992433
ACCK	0.273034	0.134257	0.105831	0.0524611	0.843633	0.756898	0.8146	0.767289
ACCV	0.33675	0.275796	0.218369	0.116796	0.991751	0.991211	0.997113	0.997319
CgG	0.312372	0.324272	0.156154	0.0718881	0.989557	0.983152	0.99542	0.987101
FC	0.23827	0.183138	0.0688595	0.11592	0.916986	0.608405	0.921521	0.644362
M1	0.442723	0.313868	0.213938	0.241491	0.996917	0.74816	0.9987	0.999249
M1lm	0.396379	0.298744	0.15846	0.117207	0.994932	0.996978	0.997271	0.99348
M1ul	0.302558	0.325367	0.193743	0.109211	0.99611	0.996421	0.999611	0.999832
MFC	0.507812	0.534461	0.199958	0.219798	0.979049	0.973164	0.986702	0.965066
MTGC	0.414414	0.339391	0.208421	0.230877	0.993795	0.989334	0.998878	0.985864
PCC	0.364093	0.361795	0.134281	0.134749	0.967954	0.963002	0.986907	0.95934
PFCA	0.365659	0.467067	0.103732	0.0802139	0.954814	0.955789	0.930532	0.934541
PFCK	0.217923	0.219184	0.198834	0.125	0.949116	0.777367	0.754641	0.698808
PFCV	0.374976	0.417007	0.132314	0.101211	0.961969	0.955629	0.967708	0.954104
S1lm	0.349556	0.351593	0.176018	0.116968	0.991879	0.982307	0.996906	0.989581
S1ul	0.36944	0.243879	0.0739044	0.114311	0.989453	0.990322	0.998437	0.994913
V1C	0.19616	0.171943	0.0726285	0.103048	0.99698	0.986557	0.98792	0.973708
VIS	0.243421	0.280481	0.10573	0.118036	0.881026	0.77231	0.918473	0.806507
dlPFC	0.411146	0.522898	0.134149	0.0970208	0.977705	0.969003	0.962778	0.9436
